# A role for the VPS retromer in *Brucella* intracellular replication revealed by genome-wide siRNA screening

**DOI:** 10.1101/436246

**Authors:** Alain Casanova, Shyan Huey Low, Maxime Québatte, Jaroslaw Sedzicki, Therese Tschon, Maren Ketterer, Kevin Smith, Mario Emmenlauer, Houchaima Ben-Tekaya, Christoph Dehio

## Abstract

*Brucella,* the causing agent of brucellosis, is a major zoonotic pathogen with worldwide distribution. *Brucella* resides and replicates inside infected host cells in membrane-bound compartments called BCVs (*Brucella-*containing vacuoles). Following uptake, *Brucella* resides in eBCVs (endosomal BCVs) that gradually mature from early to late endosomal features. Through a poorly understood process that is key to the intracellular lifestyle of *Brucella,* the eBCV escapes fusion with lysosomes by transitioning to the rBCV (replicative BCV), a replicative niche directly connected to the endoplasmic reticulum (ER). Despite the notion that this complex intracellular lifestyle must depend on a multitude of host factors, a holistic view on which of these components control *Brucella* cell entry, trafficking and replication is still missing. Here we used a systematic cell-based siRNA knockdown screen in HeLa cells infected with *Brucella abortus* and identified 425 components of the human infectome for *Brucella* infection. These include multiple components of pathways involved in central processes such as cell cycle, actin cytoskeleton dynamics or vesicular trafficking. Using assays for pathogen entry, knockdown complementation and co-localization at single-cell resolution, we identified the requirement of the VPS retromer for *Brucella* to escape the lysosomal degradative pathway and to establish its intracellular replicative niche. We thus validated a component of the VPS retromer as novel host factor critical for *Brucella* intracellular trafficking. Further, our genome-wide data shed light on the interplay between central host processes and the biogenesis of the *Brucella* replicative niche.

**Importance:** With >300,000 new cases of human brucellosis annually, *Brucella* is regarded as one of the most important zoonotic bacterial pathogen worldwide. The causing agent of brucellosis resides inside host cells within vacuoles termed *Brucella* containing vacuoles (BCVs). Although few host components required to escape the degradative lysosomal pathway and to establish the ER-derived replicative BCV (rBCV) have already been identified, the global understanding of this highly coordinated process is still partial and many factors remain unknown. To gain a deeper insight into these fundamental questions we performed a genome-wide RNA interference (RNAi) screen aiming at discovering novel host factors involved in the *Brucella* intracellular cycle. We identified 425 host proteins that contribute to *Brucella* cellular entry, intracellular trafficking, and replication. Together, this study sheds light on previously unknown host pathways required for the *Brucella* infection cycle and highlights the VPS retromer components as critical factors for the establishment of the *Brucella* intracellular replicative niche.
