## Supplementary table S1-S2 for "A role for the VPS retromer in *Brucella* intracellular replication revealed by genome-wide siRNA screening"

### Sheet: Legend Table S1&S2
Table S1&S2
Header	Description
Gene_ID	Entrez gene ID
RSA_LogP	Log10 of the RSA output P-value. Cut-off: P-val ≤ 0.01 (see Materials and Methods)
Infection Index	Average infection index from all siRNA targetting a given gene (see Materials and Methods)
Cell Count Index	Average cell count index from all siRNA targetting a given gene (see Materials and Methods)

### Sheet: Table S1 RSA_HitListDown
Gene_ID	Gene Symbol	RSA_LogP	Infection Index	CellCount Index
10096	ACTR3	-6.784	-1.12192	-0.44612
10094	ARPC3	-6.45	-1.12176	-0.200435
10787	NCKAP1	-6.347	-1.10319	-0.829111
23191	CYFIP1	-6.038	-1.21138	-0.660384
7048	TGFBR2	-5.069	-1.37167	-0.557474
5045	FURIN	-4.815	-0.994871	0.0532768
23480	SEC61G	-4.741	-1.14958	-0.332404
2260	FGFR1	-4.728	-1.25477	-0.548329
10097	ACTR2	-4.552	-1.02175	0.389525
283902	HCCAT5	-4.331	-1.33467	0.0489267
5879	RAC1	-3.885	-0.914153	-0.135681
6520	SLC3A2	-3.828	-0.959394	0.397492
651746	ANKRD33B	-3.673	-1.70295	0.012327
80228	ORAI2	-3.619	-0.767341	-0.878738
7879	RAB7A	-3.582	-0.986631	-2.2315
79898	ZNF613	-3.524	-1.28073	-0.661785
93010	B3GNT7	-3.457	-1.468	-0.271798
353139	LCE2A	-3.41	-0.550809	-0.728278
460	ASTN1	-3.362	-1.16388	-0.93172
23218	NBEAL2	-3.34306	-0.410629	0.329269
100507050	TPBGL	-3.326	-1.5593	-0.312454
56654	NPDC1	-3.274	-0.985409	-0.41548
79948	PLPPR3	-3.237	-1.04503	0.373267
50511	SYCP3	-3.104	-1.54402	-0.468764
151903	CCDC12	-3.074	-0.997771	-0.736296
27158	NDOR1	-3.059	-0.799979	0.03254
5909	RAP1GAP	-3.049	-0.961571	-0.243191
26696	OR2T1	-3.035	-1.06336	0.48557
6396	SEC13	-2.999	-0.916065	-0.891705
85417	CCNB3	-2.945	-1.02055	-0.404324
998	CDC42	-2.942	-0.789485	0.29292
129446	XIRP2	-2.866	-0.942705	-1.2148
55711	FAR2	-2.86	-1.13903	0.220243
822	CAPG	-2.858	-0.355253	-0.180611
375719	AQP7P1	-2.825	-0.724149	-0.0306299
11024	LILRA1	-2.822	-1.05727	0.39174
4184	SMCP	-2.813	-0.991632	-3.37005
9048	ARTN	-2.79	-0.923532	-0.867867
728175	LINC02363	-2.783	-1.0508	-0.124489
2051	EPHB6	-2.778	-0.739164	0.203983
3196	TLX2	-2.773	-0.810455	-0.251932
51166	AADAT	-2.769	-1.23838	-0.0197024
9584	RBM39	-2.767	-0.952695	-0.382985
116173	CMTM5	-2.76673	-0.588911	0.151363
387601	SLC22A25	-2.765	-1.05298	0.205591
23057	NMNAT2	-2.764	-0.571612	-0.572356
440387	CTRB2	-2.749	-1.5123	-0.339352
54998	AURKAIP1	-2.745	-1.04348	0.0823503
1725	DHPS	-2.735	-0.915474	-0.870461
4752	NEK3	-2.734	-0.870526	0.274659
219927	MRPL21	-2.728	-0.928949	0.7596
55698	RADIL	-2.723	-1.41827	-0.261553
284111	SLC13A5	-2.722	-0.683439	0.134515
56659	KCNK13	-2.721	-1.21708	0.226406
57609	DIP2B	-2.692	-0.952848	-0.688298
51282	SCAND1	-2.682	-1.07936	-0.294244
727915	AGBL1-AS1	-2.67	-0.977463	-0.896548
221416	C6orf223	-2.664	-0.465	-1.0244
7691	ZNF132	-2.656	-0.801241	-0.328629
23423	TMED3	-2.651	-1.00955	0.082555
23557	SNAPIN	-2.65	-0.84485	0.00668133
255275	MYADML2	-2.646	-1.02165	-0.556669
63940	GPSM3	-2.643	-0.882019	0.0261944
9607	CARTPT	-2.642	-0.776799	-1.33886
84162	KIAA1109	-2.612	-0.884061	0.410094
730249	ACOD1	-2.607	-1.14661	0.0498153
9506	PAGE4	-2.607	-0.92229	0.298628
3487	IGFBP4	-2.598	-1.36223	0.997556
6711	SPTBN1	-2.595	-0.684793	-0.0153345
23234	DNAJC9	-2.567	-0.80314	-0.578379
283149	BCL9L	-2.56158	-0.382067	-0.8925
162073	ITPRIPL2	-2.539	-0.971307	0.387815
10109	ARPC2	-2.539	-0.773452	0.383809
3120	HLA-DQB2	-2.538	-1.34394	-0.111898
441869	ANKRD65	-2.532	-0.826818	0.1832
122748	OR11H6	-2.531	-1.10298	-0.302627
400120	SERTM1	-2.52	-0.990012	0.395873
57584	ARHGAP21	-2.519	-0.634896	0.0710298
23245	ASTN2	-2.516	-0.7697	-0.0802433
6850	SYK	-2.51	-0.937719	-0.378047
53905	DUOX1	-2.502	-0.857609	-0.415795
27246	RNF115	-2.49	-0.857716	-1.19935
63027	SLC22A23	-2.484	-1.03087	-0.347408
57369	GJD2	-2.483	-0.77914	-0.216377
150165	XKR3	-2.474	-0.767439	0.764594
161823	ADAL	-2.471	-1.03773	-0.0296945
286122	C8orf31	-2.469	-0.824073	0.09507
51330	TNFRSF12A	-2.468	-0.716511	-0.186733
56129	PCDHB7	-2.467	-0.652958	-0.265409
7046	TGFBR1	-2.463	-0.886491	-1.84755
51726	DNAJB11	-2.462	0.124877	0.03143
55737	VPS35	-2.455	-0.757637	-0.521516
286076	BREA2	-2.454	-0.465133	-0.760202
80345	ZSCAN16	-2.453	-0.954103	-0.318381
80321	CEP70	-2.452	-1.13055	-0.464182
57178	ZMIZ1	-2.438	-0.473481	0.0185775
476	ATP1A1	-2.437	-0.851586	-1.32164
8859	STK19	-2.427	-1.03175	-0.115585
284114	TMEM102	-2.427	-0.510161	0.84794
6193	RPS5	-2.426	-1.2978	-0.384264
81890	QTRT1	-2.424	-0.970887	0.0659517
125488	TTC39C	-2.424	-0.954464	0.458732
253190	SERHL2	-2.419	-1.10227	-0.0078975
388011	LINC01550	-2.418	-0.91171	-0.430315
10735	STAG2	-2.418	-0.752748	-0.0488271
120935	CCDC38	-2.417	-1.03835	0.684367
3543	IGLL1	-2.407	-0.82022	-0.322798
200728	TMEM17	-2.401	-1.06343	0.35017
125336	LOXHD1	-2.399	-0.681767	-0.798137
192286	HIGD2A	-2.393	-1.06397	0.207802
92922	CCDC102A	-2.39	-0.99975	1.5278
9154	SLC28A1	-2.386	-1.24059	0.0350588
51225	ABI3	-2.379	-1.18901	-0.0645996
3670	ISL1	-2.379	-0.659295	0.122459
3675	ITGA3	-2.372	-0.843626	-0.15226
391192	OR2L3	-2.366	-0.979928	0.131477
113622	ADPRHL1	-2.362	-0.868706	0.465355
55206	SBNO1	-2.358	-0.651107	-0.518594
7739	ZNF185	-2.353	-1.13613	-0.595237
79631	EFL1	-2.348	-0.782065	-0.745749
374877	TEX45	-2.342	-0.842751	-0.168391
4363	ABCC1	-2.329	-0.9077	-0.751993
54842	MFSD6	-2.328	-0.933328	0.416078
64146	PDF	-2.327	-0.951307	-0.389063
23415	KCNH4	-2.325	-1.18139	-0.116185
8754	ADAM9	-2.323	-0.894608	-0.316625
64976	MRPL40	-2.316	-0.827536	-0.1775
142891	SAMD8	-2.313	-1.01741	-0.365531
527	ATP6V0C	-2.311	-0.612947	-0.791722
4110	MAGEA11	-2.302	-1.0358	0.320496
132228	LSMEM2	-2.301	-0.979068	-0.446703
84287	ZDHHC16	-2.301	-0.533654	-0.524676
83695	RHNO1	-2.295	-1.12715	-0.260434
9559	VPS26A	-2.29	-0.946927	-0.367872
187	APLNR	-2.29	-0.415136	-0.852705
10810	WASF3	-2.29	-0.378918	-0.864379
51566	ARMCX3	-2.289	-0.90971	1.12295
57593	EBF4	-2.283	-1.09036	-0.513108
8239	USP9X	-2.272	-0.935556	-0.533331
56667	MUC13	-2.272	-0.900931	-1.22479
404672	GTF2H5	-2.269	-0.992665	-0.978098
3177	SLC29A2	-2.263	-1.22004	0.513779
80067	DCAF17	-2.256	-0.781593	-0.152428
9409	PEX16	-2.255	-1.01161	0.508382
1495	CTNNA1	-2.253	-0.924272	1.10776
283600	SLC25A47	-2.245	-0.987232	-1.78036
58510	PRODH2	-2.244	-0.663379	0.194047
908	CCT6A	-2.237	-0.908696	-1.06884
283440	ITFG2-AS1	-2.231	-1.0212	-0.118747
347741	OTOP3	-2.228	-1.08558	-0.300192
55759	WDR12	-2.225	-0.952851	-0.161806
5836	PYGL	-2.223	-0.998663	0.0945227
78999	LRFN4	-2.209	-0.976654	-0.519997
79899	PRR5L	-2.206	-1.25369	-0.73123
28956	LAMTOR2	-2.205	-0.352578	#N/A
337972	KRTAP19-5	-2.204	-1.21882	-0.72137
123346	HIGD2B	-2.202	-0.862507	0.10549
65062	TMEM237	-2.2	-1.02581	0.738514
56652	TWNK	-2.199	-0.36426	-0.401607
342527	SMTNL2	-2.194	-1.06742	0.124406
374907	B3GNT8	-2.19	-0.836942	-0.270529
1965	EIF2S1	-2.184	-0.729043	-0.19495
153684	LOC153684	-2.177	-1.02411	0.43731
26000	TBC1D10B	-2.173	-0.941059	0.501913
3846	KRTAP5-9	-2.17146	-0.220924	-0.77261
201633	TIGIT	-2.171	-0.822285	-0.164145
164633	CABP7	-2.166	-1.01459	0.541986
140710	SOGA1	-2.166	-0.793908	-0.404029
54543	TOMM7	-2.166	-0.502052	0.180109
100499466	LINC00674	-2.161	-0.834142	-0.710345
9489	PGS1	-2.161	-0.473838	0.0732333
79029	SPATA5L1	-2.16	-0.797785	0.0513767
79094	CHAC1	-2.129	-0.854778	-0.0708417
26103	LRIT1	-2.121	-0.547709	-0.180403
284100	YWHAEP7	-2.12	-0.944418	0.0504289
10535	RNASEH2A	-2.119	-0.841232	0.502564
60685	ZFAND3	-2.118	-1.04821	1.04202
81855	SFXN3	-2.118	-1.0376	0.0614536
9524	TECR	-2.112	-1.00423	-0.461363
23412	COMMD3	-2.11	-0.6204	-0.525267
284688	LINC01142	-2.105	-0.964573	0.181666
80111	C3orf36	-2.099	-0.998039	-0.300875
66035	SLC2A11	-2.098	-0.972346	0.021791
10923	SUB1	-2.096	-1.00253	-0.166037
226	ALDOA	-2.095	-0.961934	-0.345367
5365	PLXNB3	-2.094	-0.715928	0.0601055
4284	MIP	-2.09	-1.12821	-0.950731
54112	GPR88	-2.088	-0.874493	0.27289
399706	LINC00200	-2.086	-0.96596	-0.309364
90827	ZNF479	-2.085	-1.31963	-0.477585
4089	SMAD4	-2.084	-0.541941	0.266008
79833	GEMIN6	-2.083	-0.693757	0.00613994
51006	SLC35C2	-2.07921	-0.315443	0.0181925
5063	PAK3	-2.078	-0.72217	-0.37172
58511	DNASE2B	-2.077	-1.12889	-0.99939
83939	EIF2A	-2.075	-0.84278	0.0607075
10959	TMED2	-2.0681	-0.629633	-0.567162
400958	LINC02245	-2.066	-1.06229	-0.104521
81621	KAZALD1	-2.064	-0.687081	-0.21393
5226	PGD	-2.063	-1.05615	0.014109
6398	SECTM1	-2.059	-0.869657	0.611527
23334	SZT2	-2.058	-0.559023	-0.173991
9414	TJP2	-2.057	-0.742971	-0.271973
10525	HYOU1	-2.055	-0.816932	0.0180758
85293	KRTAP3-3	-2.053	-0.827587	-0.514705
50861	STMN3	-2.047	-0.801379	-1.01306
91	ACVR1B	-2.045	-0.604463	-0.028546
92745	SLC38A5	-2.044	-1.12253	-0.268138
23201	FAM168A	-2.043	-1.12878	-0.241292
256643	BCLAF3	-2.037	-0.301556	-0.681182
54577	UGT1A7	-2.034	-1.2001	-0.370582
4814	NINJ1	-2.03235	-0.443523	-0.65743
9399	STOML1	-2.027	-1.05686	-0.350832
6880	TAF9	-2.026	-0.822248	-0.357653
8408	ULK1	-2.025	-0.646211	-0.29702
10806	SDCCAG8	-2.022	-0.70879	-0.066499
7175	TPR	-2.02	-0.860589	-0.80901
10900	RUNDC3A	-2.017	-0.675726	-0.272956
7106	TSPAN4	-2.016	-0.743025	0.13239
64150	DIO3OS	-2.015	-1.3533	-0.142803
254439	C11orf86	-2.01	-1.16515	-0.0747665
29903	CCDC106	-2.005	-1.03028	-0.133415
286046	XKR6	-2.004	-0.961176	-0.240112

### Sheet: Table S2 RSA_HitListUp
Gene_ID	Gene Symbol	RSA_LogP	Infection Index	CellCount Index
4659	PPP1R12A	-8.183	3.29163	-1.44214
7756	ZNF207	-7.507	2.94373	-1.29612
91750	LIN52	-5.358	1.33782	-0.330951
9493	KIF23	-4.673	1.5436	-1.01801
3646	EIF3E	-4.274	2.03538	-2.28654
10036	CHAF1A	-4.177	1.9906	-1.06769
1175	AP2S1	-4.172	1.25692	-0.412836
8394	PIP5K1A	-4.152	2.62643	0.184592
57448	BIRC6	-4.111	1.86748	0.24317
2580	GAK	-4.109	1.72786	-1.32234
11337	GABARAP	-3.951	1.53509	-0.302875
1660	DHX9	-3.851	1.16193	-0.352566
84844	PHF5A	-3.816	2.54257	-2.64542
54741	LEPROT	-3.759	1.93896	-0.519726
10480	EIF3M	-3.65745	1.26224	-1.22062
55696	RBM22	-3.651	2.1585	-1.5245
386672	KRTAP10-4	-3.602	2.68485	-0.54273
81793	TLR10	-3.5063	1.11336	-0.146683
29127	RACGAP1	-3.454	1.21172	-0.650928
55643	BTBD2	-3.405	2.30991	-1.23692
10592	SMC2	-3.383	1.68385	-1.44581
160	AP2A1	-3.327	1.37762	0.175208
6603	SMARCD2	-3.288	1.12833	-0.292919
22916	NCBP2	-3.263	0.824994	-0.382535
94104	PAXBP1	-3.245	1.37555	-0.209971
4781	NFIB	-3.162	1.51051	-0.093242
2324	FLT4	-3.147	1.66579	-1.30164
10886	NPFFR2	-3.147	2.32208	-0.142576
1213	CLTC	-3.138	1.08464	-0.255476
64223	MLST8	-3.123	1.56367	-1.30889
10979	FERMT2	-3.115	0.674689	-0.331024
442444	FAM47C	-3.062	1.8467	-0.0436908
27339	PRPF19	-3.052	1.21223	-1.70728
55520	ELAC1	-3.016	2.17072	-1.21972
116225	ZMYND19	-3.002	1.13764	0.527211
284661	LINC01777	-3.001	2.53006	-0.424967
5681	PSKH1	-2.993	1.40445	0.327072
150483	TEKT4	-2.969	2.19969	-1.15598
7791	ZYX	-2.951	1.39148	-0.204335
340205	TREML1	-2.92808	1.03111	-0.182531
8065	CUL5	-2.897	1.26447	-0.201368
4863	NPAT	-2.894	1.1611	-1.00657
4956	ODF1	-2.828	1.55419	-0.169454
135924	OR9A2	-2.811	1.77313	-0.0832317
57521	RPTOR	-2.803	1.39907	0.3493
164153	UBL4B	-2.80031	0.607522	0.0595157
3237	HOXD11	-2.794	1.65133	-0.495257
441317	FAM90A7P	-2.786	1.5231	1.17892
57805	CCAR2	-2.784	2.00338	-0.348697
51503	CWC15	-2.783	1.23481	-2.19736
342926	ZNF677	-2.774	1.63534	0.107359
54658	UGT1A1	-2.766	1.55768	-0.158199
158131	OR1Q1	-2.765	1.51134	-0.341135
284805	C20orf203	-2.756	1.93173	-0.572413
54443	ANLN	-2.752	1.50229	-1.34433
57558	USP35	-2.704	1.15483	0.010622
9267	CYTH1	-2.662	1.46731	-0.135448
256380	SCML4	-2.662	1.94807	-1.3367
55205	ZNF532	-2.657	1.8184	-0.13204
401115	C4orf48	-2.656	2.22042	-1.07139
5688	PSMA7	-2.651	0.843314	-1.52447
8666	EIF3G	-2.632	1.54984	-2.0126
6446	SGK1	-2.63	1.87824	0.254918
8372	HYAL3	-2.625	1.52928	-0.280517
51561	IL23A	-2.616	2.68971	0.413467
23524	SRRM2	-2.612	1.50651	-1.0163
6790	AURKA	-2.607	1.20594	-1.11649
51096	UTP18	-2.603	1.84664	-1.76709
55127	HEATR1	-2.592	0.976771	-0.674926
55178	MRM3	-2.591	2.2834	-1.41185
391194	OR2M2	-2.583	2.0017	0.146751
374407	DNAJB13	-2.58	1.55101	-0.444477
390191	OR5B12	-2.575	1.23917	0.492352
6625	SNRNP70	-2.567	2.29636	-2.2781
51363	CHST15	-2.567	1.5224	-0.049205
4670	HNRNPM	-2.561	1.99257	-1.04932
1211	CLTA	-2.55483	0.97773	-0.218493
343990	KIAA1211L	-2.541	1.68212	-0.122796
387914	SHISA2	-2.534	0.709477	-0.0173955
1182	CLCN3	-2.516	1.06382	-0.740128
9070	ASH2L	-2.516	1.43323	-0.913932
55201	MAP1S	-2.504	1.47099	-1.09159
55731	FAM222B	-2.504	2.34939	0.147584
3064	HTT	-2.49	1.30105	-0.778805
25894	PLEKHG4	-2.488	1.50667	-0.205991
84946	LTV1	-2.484	1.38651	-0.505147
23166	STAB1	-2.47	1.64905	-0.873793
26585	GREM1	-2.466	0.892494	0.23534
2013	EMP2	-2.465	1.96801	-0.36084
8662	EIF3B	-2.453	1.34909	-0.904059
3957	LGALS2	-2.451	1.24271	-0.109974
5145	PDE6A	-2.448	2.63689	-0.877468
5886	RAD23A	-2.448	1.74249	-0.265033
6921	ELOC	-2.448	1.77761	-0.527174
5607	MAP2K5	-2.447	1.18134	0.348161
4134	MAP4	-2.44434	0.867683	-0.477914
1173	AP2M1	-2.444	0.763183	-0.234088
8175	SF3A2	-2.439	1.46487	-2.50301
6923	ELOB	-2.436	3.37453	-1.79192
4967	OGDH	-2.418	1.09944	-0.475252
222546	RFX6	-2.4	1.23332	-0.121614
389383	CLPSL2	-2.389	1.71483	-1.02088
57522	SRGAP1	-2.385	0.966061	-0.00417333
4066	LYL1	-2.379	1.68311	-0.34109
51755	CDK12	-2.372	0.942123	-0.414209
1050	CEBPA	-2.369	1.46474	-0.416843
163131	ZNF780B	-2.363	1.34068	-0.285506
25903	OLFML2B	-2.356	1.82322	-0.167999
81031	SLC2A10	-2.35554	0.425146	-0.0997724
8668	EIF3I	-2.349	1.17152	-1.36015
2050	EPHB4	-2.342	0.724695	-0.450433
9277	WDR46	-2.337	1.18078	-1.66168
140578	CHODL	-2.337	1.05641	0.545345
2091	FBL	-2.317	2.05895	-2.61473
7111	TMOD1	-2.312	1.43159	-0.0122141
8310	ACOX3	-2.31	1.46242	0.448995
389558	FAM180A	-2.31	1.24717	0.138565
10054	UBA2	-2.304	1.31282	1.13852
284383	OR2Z1	-2.304	1.30369	-0.316989
8574	AKR7A2	-2.302	2.06088	-0.010488
79577	CDC73	-2.298	1.00397	-0.607713
59272	ACE2	-2.295	1.18674	-0.253265
9649	RALGPS1	-2.288	1.07521	0.0913
51593	SRRT	-2.288	1.12423	-0.366357
2268	FGR	-2.275	0.656844	-0.158886
100272216	-	-2.274	1.77981	0.0280765
81558	FAM117A	-2.27	1.72629	0.228658
85452	CFAP74	-2.269	1.22482	-0.49479
2686	GGT7	-2.258	1.12938	-0.570527
79958	DENND1C	-2.257	2.51011	-1.31598
145258	GSC	-2.253	0.845493	-0.0980626
57645	POGK	-2.248	1.19514	-0.112641
64518	TEKT3	-2.244	0.864944	-0.268896
429	ASCL1	-2.239	1.78755	-0.857405
246778	IL27	-2.234	1.0584	-0.285065
23435	TARDBP	-2.224	1.24807	0.418652
611	OPN1SW	-2.223	1.53974	-1.37904
5518	PPP2R1A	-2.223	1.88258	-2.24122
150291	MORC2-AS1	-2.219	1.63691	-0.60441
83706	FERMT3	-2.218	1.4355	-0.323311
10458	BAIAP2	-2.21745	0.613447	-0.193416
4651	MYO10	-2.215	0.814681	0.049358
5522	PPP2R2C	-2.207	1.35955	-0.0634264
200186	CRTC2	-2.206	0.985733	0.0185774
462	SERPINC1	-2.205	1.72121	0.139506
7272	TTK	-2.2	1.25859	-0.83228
80153	EDC3	-2.199	1.32847	0.380512
8533	COPS3	-2.197	1.4141	0.0108453
26052	DNM3	-2.196	0.71745	0.53252
353088	ZNF429	-2.18	1.71504	-0.2561
3937	LCP2	-2.17	1.20243	0.592404
5908	RAP1B	-2.17	1.96467	0.244457
27303	RBMS3	-2.166	1.14686	-0.779972
23053	ZSWIM8	-2.165	2.14473	-0.502538
55612	FERMT1	-2.164	1.146	-0.222662
55599	RNPC3	-2.157	1.28314	-1.09594
55860	ACTR10	-2.152	1.0269	-1.29951
23484	LEPROTL1	-2.142	1.53599	-0.181539
3790	KCNS3	-2.141	2.28602	-0.690243
84873	ADGRG7	-2.141	1.0778	-0.160493
25759	SHC2	-2.139	2.17661	-0.169666
2014	EMP3	-2.135	1.99412	0.377658
23277	CLUH	-2.131	1.43337	-0.272939
340508	GAS2L1P2	-2.131	2.29435	-0.407125
55683	KANSL3	-2.12941	0.542956	-0.636674
51684	SUFU	-2.129	0.804259	-0.574138
80745	THUMPD2	-2.126	1.28398	-0.210063
6206	RPS12	-2.114	1.53496	-2.49003
23353	SUN1	-2.107	1.14778	-0.0530773
3297	HSF1	-2.091	1.88412	-0.925763
26027	ACOT11	-2.09	1.98692	-0.400636
57732	ZFYVE28	-2.084	0.542021	-0.662649
23350	U2SURP	-2.081	0.913067	-0.72293
84101	USP44	-2.079	1.07821	0.338692
85474	LBX2	-2.077	1.32913	-0.359816
203228	C9orf72	-2.077	1.50113	0.628057
55512	SMPD3	-2.076	1.28906	-0.132615
23569	PADI4	-2.074	1.11356	-0.417138
79758	DHRS12	-2.074	1.92775	-0.896658
91392	ZNF502	-2.074	1.23893	0.0928328
85479	DNAJC5B	-2.073	0.965161	0.412646
127253	TYW3	-2.069	0.527828	-0.215252
11346	SYNPO	-2.058	0.811315	0.415775
7216	TRO	-2.056	1.10177	0.160687
766	CA7	-2.052	1.38678	-0.507977
5989	RFX1	-2.051	1.66417	-0.390196
51008	ASCC1	-2.047	1.28871	0.328581
11267	SNF8	-2.043	0.817284	-0.0406533
83481	EPPK1	-2.043	1.19059	0.0754467
284424	MIR7-3HG	-2.043	0.92588	-0.412633
57680	CHD8	-2.042	0.755371	-0.389437
8900	CCNA1	-2.041	1.27284	-0.30666
7625	ZNF74	-2.037	1.50356	0.06432
10301	DLEU1	-2.034	1.59599	0.0204
55833	UBAP2	-2.033	1.1848	0.060955
64506	CPEB1	-2.022	0.962886	0.542704
2067	ERCC1	-2.017	1.36606	-0.53653
92822	ZNF276	-2.014	1.2681	-1.1338
10910	SUGT1	-2.012	1.00611	-0.0991374
11066	SNRNP35	-2.011	1.76726	-0.335906
7482	WNT2B	-2.007	0.681583	0.191136
51314	NME8	-2.005	0.54631	-0.444931
